# *De novo* Golgi biogenesis requires coordinated transactivation of a Golgi regulon

**DOI:** 10.1101/2025.09.17.676727

**Authors:** Francesca Forno, Domenico Abete, Elena V. Polishchuk, Xabier Bujanda Cundin, Fioranna Renda, Roberta Crispino, Josephine Salzano, Raffaella Petruzzelli, Rossella De Cegli, Martina Sofia, Nicolina Cristina Sorrentino, Lorenzo Vaccaro, Davide Cacchiarelli, Juul Verbakel, Jan De Boer, Bruno Goud, Alexey Khodjakov, Franck Perez, Roman S. Polishchuk

**Affiliations:** Telethon Institute of Genetics and Medicine, Pozzuoli (NA), Italy; Institut Curie, Paris, France; Wadsworth Center, New York State Department of Health, Albany (NY), USA; Eindhoven University of Technology, Eindhoven, The Netherlands

## Abstract

The Golgi apparatus expands during differentiation and high secretory demand, yet the transcriptional control of its biogenesis remains poorly defined. Here, we developed a targeted enzymatic ablation method to eliminate the Golgi and trigger *de novo* organelle formation. Single-cell RNA-seq of cells rebuilding Golgi revealed an orchestrated induction of a broad Golgi gene network coinciding with structural and functional organelle maturation. This gene set spans all Golgi sub-compartments and functions, including glycosylation, trafficking, and ion transport, thus supporting the concept of a unified Golgi regulon, enabling the simultaneous expression of components required for the organelle structural and functional integrity. Through promoter analysis and RNAi screening, we identified CREB3L1 as a key transcriptional regulator critical for Golgi gene activation and organelle reformation. These findings indicate that CREB3L1-dependent transcriptional mechanisms orchestrate a complete Golgi biogenesis program that may be essential for organelle regeneration and for secretory pathway plasticity during physiological remodeling.
