## Supplementary Dataset 1 for "*De novo* Golgi biogenesis requires coordinated transactivation of a Golgi regulon"

### Sheet: Golgi list
Supplementary Table1. Set of Golgi genes activated during Golgi biogenesis
Gene	Compartment	Functional group	Upregulated during B cell differentiation	Upregulated during endometrial cell differentiation	Predicted CREB3L1 binding sites	Upregulated in CREB3L1 overexpressing cells
ACER3	medial	enzyme	+	+
AKAP9	cis	structural	+	+	1	+
AP3B1	trans	coat				+
AP3S2	trans	coat
ARFGEF1	cis	coat				+
ARFGEF2	cis	coat	+		1
ARHGAP21	cis	coat		+	1
ARMH3	cis	coat
ASAP2	trans	coat			1
ATF6	cis	signaling	+
ATP2C1	medial	transporter	+
B3GALNT2	medial	enzyme	+
B4GALT5	medial	enzyme	+	+
BACE2	cis	protease	+
BICD1	cis	cytoskelethon
CAMSAP2	unknown	cytoskelethon	+
CCDC91	trans	trafficking
CERT1	trans	other
CLASP1	trans	cytoskelethon
CLASP2	trans	cytoskelethon
CLTCL1	trans	coat
COG5	medial	COG complex				+
CREBBP	cis	signaling
CSGALNACT1	unknown	enzyme	+	+
CUX1	unknown	other		+	1
DENND5A	medial	RAB			1
DYM	unknown	structural				+
EIPR1	trans	GARP complex	+		2
ERC1	medial	RAB-related	+
ERGIC1	cis	trafficking	+	+	1
EXOC6	trans	trafficking
EXT1	cis	enzyme	+		1
FUT10	trans	enzyme	+
FUT8	trans	enzyme	+		1
GALNT1	trans	enzyme		+		+
GALNT10	trans	enzyme	+		1
GALNT2	trans	enzyme	+	+	1
GALNT6	trans	enzyme
GBF1	cis	coat		+	3	+
GCC2	trans	structural	+		4	+
GCNT2	trans	enzyme	+			+
GLG1	unknown	other	+	+	1
GNAQ	cis	signaling
GNPTAB	cis	enzyme
GOLGA4	trans	structural	+			+
GOLGB1	medial	structural	+	+	1	+
HERC1	trans	coat	+			+
HS2ST1	unknown	enzyme	+
HS6ST2	unknown	enzyme			2
IGF2R	trans	trafficking	+
MAN1A2	cis	enzyme	+			+
MAN2A1	medial	enzyme			1	+
MGAT5	trans	enzyme
MGAT5B	trans	enzyme	+
OSBPL9	trans	other	+		2
PACS1	trans	coat	+
PDE3B	cis	signaling		+
PICALM	trans	coat
PLA2G4A	medial	signaling			2	+
PLIN3	trans	trafficking			1	+
PRKAA2	cis	signaling
PRKCE	trans	signaling
RAB10	trans	RAB-related	+
RAB2A	cis	RAB-related		+	1	+
RAB31	trans	RAB-related		+	1
RAB6A	medial	RAB-related	+		1	+
RABGAP1L	trans	RAB-related
RIC1	medial	RAB-related
SCFD1	medial	COG complex			2
SEC22A	cis	SNARE	+			+
SEC24B	cis	coat
SGMS1	trans	enzyme	+		1
SH3GLB1	trans	other			1	+
SLC30A6	medial	transporter	+	+
SLC30A7	cis	transporter	+		2	+
SLC35A3	medial	transporter				+
SLC35F3	medial	transporter	+
SLC9A7	trans	transporter	+		1
SPPL3	medial	protease
SREBF2	cis	signaling
ST3GAL2	trans	enzyme
ST6GAL1	trans	enzyme	+		1
STX8	trans	SNARE	+
SYNRG	trans	coat	+
TBC1D5	trans	RAB			2
TMED5	cis	trafficking		+
TMEM87A	trans	trafficking		+		+
TPST1	unknown	enzyme		+		+
TRAPPC10	cis	TRAP complex	+
TRAPPC9	cis	TRAP complex	+
TVP23C	trans	trafficking	+
UGCG	cis	enzyme	+		1	+
UST	unknown	enzyme	+	+
VPS13A	trans	trafficking
VPS13B	trans	trafficking	+		1	+
VPS13C	trans	trafficking	+
VPS13D	trans	trafficking	+	+
VPS35L	trans	trafficking
VPS53	trans	GARP complex				+
VPS54	trans	GARP complex	+
VTI1A	cis	SNARE	+
WDR44	trans	trafficking

### Sheet: Signalling list
PDE3B
PRKCE
PRKAA2
GNAQ
ATF6
CREB3L2
CREBBP
