## Supplementary Dataset 4 for "*De novo* Golgi biogenesis requires coordinated transactivation of a Golgi regulon"

### Sheet: GOEA_KEGG_BP
Supplementary table 4. Gene ontology enrichment analysis of differently-expressed genes in MITF overexpressing cells.
NAME	SIZE	ES	NES	NOM p-val	FDR q-val
KEGG_T_CELL_RECEPTOR_SIGNALING_PATHWAY	88	-0.959209	-1.46953	0.0150754	0.117082
KEGG_RENAL_CELL_CARCINOMA	63	-0.973669	-1.45466	0.0218447	0.14265
KEGG_WNT_SIGNALING_PATHWAY	128	-0.939918	-1.44238	0.0268817	0.154868
KEGG_NEUROTROPHIN_SIGNALING_PATHWAY	115	-0.924684	-1.42637	0.0208333	0.16726
KEGG_FOCAL_ADHESION	177	-0.903639	-1.4319	0.05	0.169385
KEGG_LEISHMANIA_INFECTION	51	-0.978881	-1.41795	0.00877193	0.179044
KEGG_GNRH_SIGNALING_PATHWAY	83	-0.968884	-1.4723	0.0102041	0.21435
KEGG_INSULIN_SIGNALING_PATHWAY	120	-0.88279	-1.38526	0.072	0.24817
NAME	SIZE	ES	NES	NOM p-val	FDR q-val
GOBP_NEGATIVE_REGULATION_OF_VASCULATURE_DEVELOPMENT	74	0.996723	1.38657	0.0210158	0.094529
