## Supplementary Dataset 5 for "*De novo* Golgi biogenesis requires coordinated transactivation of a Golgi regulon"

### Sheet: GOEA_KEGG_CC
Supplementary table 5. Gene ontology enrichment analysis of differently-expressed genes in SP1 overexpressing cells.
NAME	SIZE	ES	NES	NOM p-val	FDR q-val
KEGG_WNT_SIGNALING_PATHWAY	128	-0.98546	-1.37657	0.0275229	0.173557
KEGG_RENAL_CELL_CARCINOMA	63	-0.995233	-1.37853	0.00959693	0.189557
KEGG_GNRH_SIGNALING_PATHWAY	83	-0.993667	-1.38587	0.00537634	0.215128
KEGG_COLORECTAL_CANCER	59	-0.996282	-1.37891	0.00389864	0.232093
NAME	SIZE	ES	NES	NOM p-val	FDR q-val
KEGG_HUNTINGTONS_DISEASE	155	0.998853	1.50391	0	0.0259405
KEGG_PROSTATE_CANCER	81	0.961511	1.41026	0.0240964	0.144663
KEGG_NOD_LIKE_RECEPTOR_SIGNALING_PATHWAY	51	0.981772	1.39913	0.0116279	0.157932
KEGG_CHEMOKINE_SIGNALING_PATHWAY	134	0.944793	1.41096	0.0502183	0.171209
KEGG_RIBOSOME	85	0.95907	1.38852	0.0529661	0.171715
KEGG_RIG_I_LIKE_RECEPTOR_SIGNALING_PATHWAY	50	0.983681	1.37557	0.0221774	0.176585
KEGG_CHRONIC_MYELOID_LEUKEMIA	70	0.948952	1.37838	0.0491453	0.183151
KEGG_APOPTOSIS	78	0.97769	1.41772	0.0257937	0.186254
KEGG_TGF_BETA_SIGNALING_PATHWAY	75	0.998879	1.44625	0.00617284	0.2156
KEGG_PEROXISOME	71	0.98575	1.42067	0.0210526	0.231181
NAME	SIZE	ES	NES	NOM p-val	FDR q-val
GOCC_COLLAGEN_CONTAINING_EXTRACELLULAR_MATRIX	302	0.989402	1.53303	0.0409639	0.124922
GOCC_EXTERNAL_ENCAPSULATING_STRUCTURE	388	0.98885	1.53943	0.0351759	0.13926
