## Supplementary Dataset 6 for "*De novo* Golgi biogenesis requires coordinated transactivation of a Golgi regulon"

### Sheet: Sheet1 (2)
Supplementary Table 6. List of the siRNAs used in the study
Target gene	Forward Strand	Reverse Strand
Human
NR3C1 siRNA1	CACUCUCAAUGGGACUGUATT	TTUACAGUCCCAUUGAGAGUG
NR3C1 siRNA2	GCAGGAUCAGAAGCCUAUUTT	TTAAUAGGCUUCUGAUCCUGC
MLLT10 siRNA1	GAACGGCUUCAGUUAUUGATT	TTUCAAUAACUGAAGCCGUUC
MLLT10 siRNA2	GCAGCUUACAGAUUCGCUATT	TTUAGCGAAUCUGUAAGCUGC
HDAC1 siRNA1	CCGGUCAUGUCCAAAGUAATT	TTUUACUUUGGACAUGACCGG
HDAC1 siRNA2	CCAAUAUGACUAACCAGAATT	TTUUCUGGUUAGUCAUAUUGG
CUX1 siRNA1	GAAAGCGGCUUAUCGAACATT	TTUGUUCGAUAAGCCGCUUUC
CUX1 siRNA2	GCAUAAGGUUCAGAGCCUATT	TTUAGGCUCUGAACCUUAUGC
GATAD2A siRNA1	AACUCGUGUUGUUGAAAAATT	TTUUUUUCAACAACACGAGUU
GATAD2A siRNA2	CGUUCAGUCCGUCACCCAATT	TTUUGGGUGACGGACUGAACG
CREB1 siRNA1	GGCUAACAAUGGUACCGAUTT	TTAUCGGUACCAUUGUUAGCC
CREB1 siRNA2	CAUUAGCCCAGGUAUCUAUTT	TTAUAGAUACCUGGGCUAAUG
CREB3 siRNA1	GAGUGAGAGCUGUAGAAAATT	TTUUUUCUACAGCUCUCACUC
CREB3 siRNA2	GGCUAGUACUGACAGAUGATT	TTUCAUCUGUCAGUACUAGCC
CREB3L3 siRNA1	UGAAGCCUCUGUGACCAUATT	TTUAUGGUCACAGAGGCUUCA
CREB3L3 siRNA2	CGAGGAGCGAGUGCUGAAATT	TTUUUCAGCACUCGCUCCUCG
CREB3L4 siRNA1	CCACAAGGACGUAACAGAATT	TTUUCUGUUACGUCCUUGUGG
CREB3L4 siRNA2	GAAGAUUUCUUGAAGCUUUTT	TTAAAGCUUCAAGAAAUCUUC
CREB3L1 siRNA1	UCCAGACUCUGGUCACCAATT	TTUUGGUGACCAGAGUCUGGA
CREB3L1 siRNA2	GGUGGAGACAUUUACAUCUTT	TTAGAUGUAAAUGUCUCCACC
CREB3L2 siRNA1	GAAUGAUCCUUUCCUCUCATT	TTUGAGAGGAAAGGAUCAUUC
CREB3L2 siRNA2	GAAGAUCAAGAAUAAGAUUTT	TTAAUCUUAUUCUUGAUCUUC
SP1 siRNA1	GGCAGACCUUUACAACUCATT
SP1 siRNA2	CCACAAGCCCAAACAAUCATT
SP1 siRNA3	GCAACAUGGGAAUUAUGAATT
MITF siRNA1	CCGUGGACUAUAUCCGAAA
MITF siRNA2	GAAACUUGAUUGAUCUUUA
MITF siRNA3	GUACCUUUCUACCACUUUA
YY1 siRNA1	AGCUUUUGUUGAGAGUUCATT
YY1 siRNA2	AGAACUCACCUCCUGAUUATT
YY1 siRNA3	CAGAAUAUAUGACAGGAAATT
