## Supplementary Dataset 7 for "*De novo* Golgi biogenesis requires coordinated transactivation of a Golgi regulon"

### Sheet: Sheet1
Supplementary table 7. List of primers used in the study
Human Primers Real-Time
Genes	Forward	Reverse
NR3C1	ATAGCTCTGTTCCAGACTCAAC	TCCTGAAACCTGGTATTGCCT
MLLT10	TTTCCATTGCGTGTGTTGTT	CCATTGCTTTTCTGTGCTGA
HDAC1	CCGCATGACTCATAATTTGCTG	ATTGGCTTTGTGAGGGCGATA
CUX1	GAAGAACCAAGCCGAAACCAT	AGGCTCTGAACCTTATGCTCA
GATAD2A	CTCGTGTTGTTGAAAAAGTTGCG	GGTCTGGAGTGATGGCTTGC
CREB1	TTAACCATGACCAATGCAGCA	TGGTATGTTTGTACGTCTCCAGA
CREB3	ATGGAGCTGGAATTGGATGCT	TACTTCCCAGTCGCTCGGT
CREB3L3	ATGAATACGGATTTAGCTGCTGG	AGGAAGTCGTCAGAGTCGGG
CREB3L4	CAGACGCTAATTGCTCAAACTTC	CCACTTGGGTCTCCAGATTTTCT
CREB3L1	CCTCCCGAAGCCTCCTATTCT	GGGGTTGATTTCCCAGCCA
CREB3L2	CAGAGAAGAGTGTGTCAATGGAG	CTGGTGGTAATGTGGGTGAAG
MITF	GGGCTTGATGGATCCTGCTT	GCTGGACAGGAGTTGCTGAT
SP1	TCCAGACCATTAACCTCAGTGC	TGTATTCCATCACCACCAGCC
STAT3
ACTB	AAGAGCTACGAGCTGCCTGA	GACTCCATGCCCAGGAAGG
ARF4	TGCAAACAAACAGGATTTGCCA	ACCAGTTCCTTGTGTTGCAC
COG1	CAAGCCAGACTCCAGAATTG	CGATGAAGGTTGCTGTTGAG
COG5	GCAAGTGGAACTACAGACCTCTA	GCAGCCTCATAGGGTTGTAGTG
GALNT2	AAGGAGAAGTCGGTGAAGCA	TCCCATTTCTGTCTGCTGTCA
GOLGA3	AGAAGGTGCTGGAGCTGGA	ACTGACCGAGGCCCGTAA
GOLGB1	TAAGCCAGATCCTGTGTTGC	GACCGTGGGATCCTAGTAGC
UST	GGCGTGCTCAGTATCTACAA	TCGTATCTCATCCGCTGGTA
